# Two liverworts from same habitats developed many similar but few distinct seasonal adaptive strategies: Insights from a transcriptomic approach

**DOI:** 10.1101/2024.07.12.603233

**Authors:** Suvajit Basu, Sandhya Yadav, Vishal Kumar Jha, Subhankar Biswas, Akanksha Srivastava, Kritika Tripathi, Raju Mondal, Neha Chaurasia, Sushil Kumar Singh, Yogesh Mishra

## Abstract

Liverworts are among the first land plants to experience seasonal changes after terrestrialization Therefore, we conducted a seasonal transcriptome analysis of two representative liverwort species from India, *Dumortiera hirsuta* and *Plagiochasma appendiculatum*, during their distinct growing seasons: the pre-monsoon, monsoon, post-monsoon, and fruiting season to understand the seasonal adaptations. Phylogenetic trees and evolutionary timescale analyses showed that *D. hirsuta* is primitive compared to *P. appendiculatum*. The RNA-seq analysis showed that *D. hirsuta* primarily modifies its transcriptome in the post-monsoon season but mainly induces specific genes in the fruiting season, most likely to develop reproductive organs and to adapt strategically by conserving energy in the fruiting season to deal with the harsh environmental conditions of both seasons. Conversely, *P. appendiculatum* exhibited significant transcriptome variability during both the fruiting and post-monsoon seasons, albeit to a lesser degree than *D. hirsuta*. This suggests that, to survive in the harsh conditions of both seasons, it strategically modulated its necessary gene expression levels over an extended period of time while taking energy conservation into consideration. This study offers the first comprehensive view of seasonal adaptive strategies employed by two liverworts that coexist in the same habitat but diverged at different stages in their evolutionary history.
