## Supplementary material for "Two liverworts from same habitats developed many similar but few distinct seasonal adaptive strategies: Insights from a transcriptomic approach": Suplementary file 2

### Sheet: Sheet1
D. hirsuta network map
DUGS1_vs_2 Up				DUGS1_vs_3 Up				DUGS1_vs_4 Up				DUGS2_vs_3 Up				DUGS2_vs_4 Up				DUGS3_vs_4 Up
	DUGS1	DUGS2			DUGS1	DUGS3			DUGS1	DUGS4			DUGS2	DUGS3			DUGS2	DUGS4			DUGS3	DUGS4
Inosine triphosphate pyrophosphatase family protein	2.28103	2.40261		Tubulin beta-8 chain	0.0586679			Cytochrome c oxidase subunit 1	0.245428			Glutamine synthetase cytosolic isozyme 1-4	0.0796914	0.42684		Aldolase-type TIM barrel family protein	2.40261	2.55398		Photosystem ii reaction center protein z	0.101916	0.106845
Cytokinin riboside 5'-monophosphate phosphoribohydrolase LOG7	1.0727	0.386139		Elongation factor 1-alpha 1	0.774083	1.20733		O-fucosyltransferase family protein	0.170414	0.0865529		Aldolase-type TIM barrel family protein	2.92178	2.66477		Chaperone protein htpG family protein	0.386139			Glutamate receptor, ionotropic, plant; Glutamate receptor 3.3	0.944916	1.42247
Cyclin family protein	0.533123	0.940469		Peroxisomal (S)-2-hydroxy-acid oxidase GLO5	0.767256	1.24226		Ribosomal protein S19 family protein	0.246252	0.163129		Phospho-2-dehydro-3-deoxyheptonate aldolase	0.402199	0.213851		Ferredoxin--NADP reductase, leaf isozyme 1	0.940469	0.892621		Protein kinase family protein with ARM repeat domain;	1.62368	1.14288
				TCP-1/cpn60 chaperonin family protein	0.520953	0.973611		Aldolase-type TIM barrel family protein	1.29725	1.16002		Chlorophyll a-b binding protein CP29.1	4.84853	4.69381						Insulinase (peptidase family m16) family protein	7.48999	7.23542
DUGS1_vs_2_Down				Udp-glucuronic acid decarboxylase 5	0.0441094	0.135129		Ribosomal protein S8e family protein	4.92285	5.00387		Ethylene-responsive transcription factor ERF087	0.733875	1.73049		DUGS2_vs_4 Down				Early nodulin-like protein	0.184348	0.22254
	DUGS1	DUGS1		Photosystem i reaction center subunit xi	0.258022	0.53871		Translation elongation factor efg/ef2 protein	0.517785	0.540067		Lactate/malate dehydrogenase family protein	0.275067	-0.131869			DUGS2	DUGS4		N-terminal nucleophile aminohydrolases (Ntn hydrolases) superfamily protein	1.56208	2.4128
Udp-glucuronic acid decarboxylase 5	3.31611	3.25362		Amino acid kinase family protein	1.76848	2.61925						Inosine triphosphate pyrophosphatase family protein	0.098206	0.175779		Ethylene-dependent gravitropism-deficient and yellow-green-like 3	3.25362	3.29741		P-loop containing nucleoside triphosphate hydrolases superfamily protein	0.321877	0.376526
50S ribosomal protein L14		0.3445		Brefeldin A-inhibited guanine nucleotide-exchange protein 3	2.09767	3.2421		DUGS1_vs_4 Down								Protein of unknown function DUF21 (InterPro:IPR002550)	0.3445	0.0869465
				SecY protein transport family protein	6.73957	5.61779			DUGS1	DUGS4		DUGS2_vs_3 Down								DUGS3_vs_4 Down
				Putative abc transport system permease protein	0.246733			Molecular chaperone htpg; Heat shock protein 90-3	4.67848	5.50116			DUGS2	DUGS3							DUGS3	DUGS4
				Cytokinin riboside 5'-monophosphate phosphoribohydrolase LOG7	0.111255			MIF4G domain-containing protein / MA3 domain-containing protein	0.126226	0.167083		Mitogen-activated protein kinase kinase kinase 15	0.17976							Arabidopsis thaliana cellulose synthase-like d4	0.992456	1.42356
				Cyclin family protein	0.262182	0.327882		U5 small nuclear ribonucleoprotein helicase	0.0736988	0.179939		Integral membrane protein (protein of unknown function duf92, transmembrane)	2.02849	1.38843						Uncharacterised conserved protein UCP031088	1.24968	1.40399
								Brefeldin A-inhibited guanine nucleotide-exchange protein 3	0.262854	0.229313		Glyceraldehyde-3-phosphate dehydrogenase GAPCP2, chloroplastic	1.34048	0.710711						Alpha/beta hydrolase fold-1 (InterPro:IPR000073)	1.24836	0.941796
N.B;Color code				DUGS1_vs_3 Down				ARM repeat protein interacting with ABF2	2.00628	1.78402		F-box family protein		1.30454						Phosphatidylinositol-3,4,5-trisphosphate 3-phosphatase and dual-specificity protein phosphatase PTEN	1.22198	1.3518
Transcript present in season comarative sets of only D. hirsuta (Up & down )					DUGS1	DUGS3		Arabidopsis thaliana exportin 1	0.109056	0.0583251		Phospholipid-transporting ATPase 1	6.16674	6.4368						Arabidopsis thaliana lipoxygenase 3	1.15734	1.11966
Transcript present in season comarative sets of both D. hirsuta & P. appendiculatum (Up & down)				Molecular chaperone htpg	1.28808	1.01996		Histone acetyltransferase of the CBP family 12	5.86374	5.1729		Cytochrome c oxidase assembly protein subunit 17	0.016015	0.0453126						Nad(p)-binding rossmann-fold superfamily protein	0.902756	0.734044
Transcript present in season comarative sets of only P. appendiculatum (Up & down)				Chaperonin 60 subunit beta 1	1.17599	0.460882						Probable xyloglucan endotransglucosylase/hydrolase protein 7	1.8822	1.25065						Mfs transporter, phs family	0.0796362	-0.0306755
				Ethylene-dependent gravitropism-deficient and yellow-green-like 3	0.216509	0.950761						ATP-dependent caseinolytic (Clp) protease/crotonase family protein	0.190282							Atp-dependent clp protease atp-binding subunit clpc	0.719402	0.430838
				Molecular chaperone htpg	4.71814	5.18458						Tubulin/FtsZ family protein	0.177107	1.12469						Transcription regulatory protein SNF5, putative (BSH)	0.136356	0.0421216
				Chaperonin 60 subunit alpha 1	1.472	0.9063						Heptahelical protein 4	1.47421	1.2091						Regulator of nonsense transcripts 1 homolog	2.00289	2.49973
				Atp-dependent clp protease atp-binding subunit clpb	0.298242	0.802394														Tetratricopeptide repeat (TPR)-like superfamily protein	1.28793	0.96789
				Methylcrotonoyl-CoA carboxylase beta chain	1.70788	0.872021														Squamous cell carcinoma antigen recognized by t-cells 3	1.714	1.894
																				ATPase 11, plasma membrane-type	0.51758	0.622787
																				Histone acetyltransferase of the CBP family 12	3.55546	3.0749
																				ATPase 9, plasma membrane-type	0.827567	1.05854
																				Zinc finger ccch domain-containing protein 33	-0.177589	0.238196
																				SPla/RYanodine receptor (SPRY) domain-containing protein	0.892202	0.885137
																				26S proteasome regulatory subunit 6A homolog B	2.95924	2.90528
																				Uncharacterized protein	6.07891	5.92776
																				Putative leucine-rich repeat receptor-like serine/threonine-protein kinase At2g19230	0.203631	0.342927
P. appendiculatum network map
PCGS1_vs_2 Up				PCGS1_vs_3 Up				PCGS1_vs_4 Up				PCGS2_vs_3 Up				PCGS2_vs_4 Up				PCGS3_vs_4 Up
	PCGS1	PCGS2			PCGS1	PCGS3			PCGS1	PCGS4			PCGS2	PCGS3			PCGS2	PCGS4			PCGS3	PCGS3
Chloroplast ribosome release factor 1	0.2572			Polyubiquitin 4	1.45138			Polyubiquitin 4	0.968368			Polyubiquitin 4	0.957652			Tubulin/FtsZ family protein		0.0074118		Cytochrome c oxidase subunit 1	3.91697	1.54691
U1 small nuclear ribonucleoprotein	1.52381	1.45066		Splicing factor, putative	0.149013			Clathrin heavy chain 1	0.375389	0.559054		Splicing factor	0.211746			Polyubiquitin 4	0.825011			Molecular chaperone htpg	0.0134944
C2H2-like zinc finger protein	1.30305	1.10778		Small nuclear ribonucleoprotein family protein	0.592149			Atp binding microtubule motor family protein		0.399396		F-type h+-transporting atpase subunit a	0.765686	0.232926		Splicing factor, putative	0.158979			NADH-ubiquinone oxidoreductase chain 4L	0.44345	0.960549
Pre-mRNA-splicing factor ATP-dependent RNA helicase DEAH1	0.41211	1.02142		Clathrin heavy chain 1	0.692817			F-type h+-transporting atpase subunit a	0.622595	0.422126		Vacuolar cation/proton exchanger 5		0.489659		F-type h+-transporting atpase subunit a	0.653601	1.59311		Arabidopsis thaliana responsive to abscisic acid 1b	2.52547	3.11644
Protein translocase subunit SECA1, chloroplastic	0.580274	0.213739		F-type h+-transporting atpase subunit a	1.00905	0.0564624		Eukaryotic translation initiation factor 4b1		0.0917219		Probable receptor-like protein kinase	2.84627	4.18128		Probable receptor-like protein kinase	2.51139	4.26378		P-loop containing nucleoside triphosphate hydrolases superfamily protein	1.38935	3.22897
Glucose-6-phosphate isomerase 1, chloroplastic		0.118494		Vacuolar cation/proton exchanger 5		0.233653		TCP-1/cpn60 chaperonin family protein	2.36513	1.50426		Vacuolar protein-sorting-associated protein 4	0.114372	1.59626		Vacuolar protein-sorting-associated protein 4	0.0720329	0.991118
Costars family protein	0.33714			Probable receptor-like protein kinase	3.23817	2.78152		Nuclear-encoded mitochondrial ribosomal protein S14	0.43564	0.178203		Ribosomal protein L1p/L10e family	1.44836			Ribosomal protein L1p/L10e family	1.26317			PCGS3_vs_4 Down
Protein kinase superfamily protein	3.92076	3.96895		Vacuolar protein-sorting-associated protein 4	0.769891	0.997402		U1 small nuclear ribonucleoprotein 70 kDa	1.73893			30S ribosomal protein S19	3.80487			30S ribosomal protein S19, chloroplastic	3.36733				PCGS3	PCGS4
P-loop containing nucleoside triphosphate hydrolases superfamily protein		0.135006		U1 small nuclear ribonucleoprotein 70 kDa	0.197004			Survival protein SurE-like phosphatase/nucleotidase		0.057906		ATP-dependent zinc metalloprotease FTSH 4, mitochondrial	0.10183			ATP-dependent zinc metalloprotease FTSH 4, mitochondrial	0.0608339	0.131913		Double-stranded RNA-binding protein 2	3.60594	4.2488
DEA(D/H)-box RNA helicase family protein		0.114684		Ribosomal protein L1p/L10e family	2.4371			Ubiquitin carboxyl-terminal hydrolase 13	3.63503	5.95805		Adp-ribosylation factor-like protein 5b	2.23554	1.79103		Adp-ribosylation factor-like protein 5b	1.96606	2.21973		S-adenosyl-L-methionine-dependent methyltransferases superfamily protein	0.142929	0.221443
				Solute carrier family 25		0.337523		Ribosomal L27e protein family	1.80442			Glucose-6-phosphate isomerase 1, chloroplastic	0.197814			Cation efflux family protein	0.146539			Strong similarity to initiation factor eIF-2	2.70422	1.85483
PCGS1_vs_2_Down				T-complex protein 1 alpha subunit		0.82938		Protein kinase superfamily protein		0.0185453		Double-stranded RNA-binding protein 2	2.05595	0.0691499		Double-stranded RNA-binding protein 2	1.8057	1.75866		MIF4G domain-containing protein / MA3 domain-containing protein	0.0703461
	PCGS1	PCGS2		Regulator of nonsense transcripts 1 homolog		0.0747924		Tubulin-specific chaperone b	1.28775	0.676027		SNARE-like superfamily protein	0.364518	3.79619		Arm repeat superfamily protein	0.0107511			50S ribosomal protein L14, chloroplastic	0.845375	1.04045
Cytochrome c oxidase subunit 1	2.18312	2.09189		30S ribosomal protein S19, chloroplastic	2.52089			Double-stranded RNA-binding protein 2	0.371254			Class ii aars and biotin synthetases superfamily protein		0.263912						DNA-directed RNA polymerase II subunit 1	0.347142	0.14999
Cytochrome c oxidase subunit 3	0.0703501			C2H2-like zinc finger protein	0.0886125	1.00045		Transcription factor-like protein DPB		0.153812						PCGS2_vs_4 Down				Calcineurin-like metallo-phosphoesterase superfamily protein	4.78081	3.2686
NAD(P)H-quinone oxidoreductase subunit 4		0.314032		Adp-ribosylation factor-like protein 5b	1.85995	1.13183		T-complex protein 1 alpha subunit	1.82525	0.489204		PCGS2_vs_3 Down					PCGS2	PCGS4		Regulator of nonsense transcripts 1 homolog		0.0224211
				Methylcrotonoyl-CoA carboxylase beta chain	0.687527			Galactose oxidase/kelch repeat superfamily protein	0.523237				PCGS2	PCGS3		Ribosomal protein S27a / Ubiquitin family protein	0.0203096	0.185935		ARM repeat protein interacting with ABF2		0.0617214
				Serine-threonine kinase receptor-associated protein	0.00685862							Ribosomal protein S27a / Ubiquitin family protein		2.24107		Double-stranded RNA-binding protein 2	4.32492	3.88513		C2H2-like zinc finger protein	0.125705	0.389998
				Cation efflux family protein	0.201274			PCGS1_vs_4 Down				Cytochrome c oxidase subunit 1	1.93284	1.03222		S-adenosyl-L-methionine-dependent methyltransferases superfamily protein		0.0585333		Zinc finger C-x8-C-x5-C-x3-H type family protein	1.06312	2.22829
				Protein kinase superfamily protein	1.37389	5.52491			PCGS1	PCGS4		Double-stranded RNA-binding protein 2	4.13568	2.84382		Strong similarity to initiation factor eIF-2	3.27289	1.6105		Protein kinase superfamily protein	1.94764	1.82772
				Double-stranded RNA-binding protein 2	2.54753			Double-stranded RNA-binding protein 2	0.985063	3.1753		Strong similarity to initiation factor eIF-2	3.11981	2.03165		DNA-directed RNA polymerase II subunit 1	0.613558			Transcription factor bHLH66	0.128167	2.34578
				SNARE-like superfamily protein	0.332855	2.51574		Strong similarity to initiation factor eIF-2	0.945064	1.20288		NADH dehydrogenase [ubiquinone] iron-sulfur protein 2		0.104807		Glycosyltransferase of cazy family gt31 a	1.40772	0.681555		Chorismate synthase, putative / 5-enolpyruvylshikimate-3-phosphate phospholyase	1.48877	1.33384
				Arm repeat superfamily protein	0.881949			50S ribosomal protein L14, chloroplastic		0.531896		50S ribosomal protein L14, chloroplastic		0.357435		Class II aaRS and biotin synthetases superfamily protein	0.150032			SNARE-like superfamily protein	0.735889	0.64051
				Class ii aars and biotin synthetases superfamily protein		0.077848		DNA-directed RNA polymerase II subunit 1	0.527839			DNA-directed RNA polymerase II subunit 1	0.551866	-0.0913129		Zinc finger C-x8-C-x5-C-x3-H type family protein		1.96534		Class ii aars and biotin synthetases superfamily protein		0.0634048
								Calcineurin-like metallo-phosphoesterase superfamily protein	4.86071	2.36769		Ribosomal protein S7e family protein		0.919201		Transcription factor bHLH66		2.07697
				PCGS1_vs_3 Down				Glutamate dehydrogenase (nad(p)+	1.12414	0.280473		Glycosyltransferase of cazy family gt31 a	1.31873	1.95631		Chorismate synthase, putative / 5-enolpyruvylshikimate-3-phosphate phospholyase		1.11548
					PCGS1	PCGS3		Glycosyltransferase of cazy family gt31 a	0.351841	0.397353		Responsive to abscisic acid 1b		0.440537		DEA(D/H)-box RNA helicase family protein	0.529711	0.491653
				Ribosomal protein S27a / Ubiquitin family protein	0.290814	2.2039		Zinc finger C-x8-C-x5-C-x3-H type family protein		1.51057		Zinc finger C-x8-C-x5-C-x3-H type family protein		0.553555
				Cytochrome c oxidase subunit 1	0.453079	1.02914		Transcription factor bHLH66		1.60737		P-loop containing nucleoside triphosphate hydrolases superfamily protein	0.495345
				Double-stranded RNA-binding protein 2	3.519	2.78965		Chorismate synthase		0.773625		DEA(D/H)-box RNA helicase family protein	0.4709	1.81448
				Strong similarity to initiation factor eIF-2	3.40798	2.00039		DEA(D/H)-box RNA helicase family protein	0.489685	0.232682		Lipolytic acyl hydrolase (LAH)		0.0261394
				NADH dehydrogenase [ubiquinone] iron-sulfur protein 2		0.12788
				50S ribosomal protein L14, chloroplastic		0.373384
				Ribosomal protein S7e family protein		0.919307
				Glycosyltransferase of cazy family gt31 a	1.76143	1.92717
				Arabidopsis thaliana responsive to abscisic acid 1b		0.454142
				Zinc finger C-x8-C-x5-C-x3-H type family protein	0.106346	0.563973
				Chorismate synthase	0.0294861	0.936538
				DEA(D/H)-box RNA helicase family protein	2.14403	1.78934
				Lipolytic acyl hydrolase (LAH)		0.0514315
